# ERF and WRKY transcription factors regulate *IDA* and abscission timing in Arabidopsis

**DOI:** 10.1101/2023.09.12.557497

**Authors:** Sergio Galindo-Trigo, Anne-Maarit Bågman, Takashi Ishida, Shinichiro Sawa, Siobhán M. Brady, Melinka A. Butenko

## Abstract

Plants shed organs like leaves, petals or fruits through the process of abscission. Monitoring cues like age, resource availability, biotic and abiotic stresses allows plants to abscise organs in a timely manner. How these signals are integrated in the molecular pathways that drive abscission is largely unknown. The *INFLORESCENCE DEFICIENT IN ABSCISSION* (*IDA*) gene is one of the main drivers of floral organ abscission in Arabidopsis and is known to transcriptionally respond to most abscission-regulating cues. Interrogating the *IDA* promoter *in silico* and *in vitro* we identified transcription factors that can potentially modulate *IDA* expression. We functionally characterized the importance of ERF and WRKY binding sites for *IDA* expression during floral organ abscission, with WRKYs being of special relevance to mediate *IDA* upregulation in response to biotic stress in tissues destined for separation. We further characterized WRKY57 as a positive regulator of *IDA* and *IDA*-*like* gene expression in abscission zones. Our findings highlight the promise of promoter element-targeted approaches to modulate the responsiveness of the IDA signaling pathway to harness controlled abscission timing for improved crop productivity.

**Highlight:** ERF and WRKY transcription factors distinctly contribute to the regulation of *IDA* expression and thereby abscission timing. WRKY57 modulates abscission via redundant IDA/IDA-like peptides.
