## SupplementalTableS1 for "ERF and WRKY transcription factors regulate *IDA* and abscission timing in Arabidopsis"

### Sheet: Sheet1
Supplemental Table S1. Primers used in this study
Primer Name	Purpose	Sequence
LBb1.3	Genotyping T-DNA lines	ATTTTGCCGATTTCGGAAC
ida-2 Fw	Genotype ida-2 T-DNA	CTTCTCACGCAAAAGATAGAGTTGG
ida-2 Rv	Genotype ida-2 T-DNA	GATCTTTATATGGCCGTAATGACC
wrky48 fw	Genotype wrky48 T-DNA	TCAGATCATCATCCGTTGGA
wrky48 rv	Genotype wrky48 T-DNA	TTTGGCCGTATTTTCTCCAC
wrky57 fw	Genotype wrky57 T-DNA	CCTCCGATCATCCTCACAGT
wrky57 rv	Genotype wrky57 T-DNA	ACGTGAGACGCTTTTTGACC
wrky60-1 fw	Genotype wrky60 T-DNA	AAATTGGCTCCTGTGAACCT
wrky60-1 rv	Genotype wrky60 T-DNA	TGTTTTCGTTTCCCCGTTAG
ida-1 Fw	ida-1 T-DNA genotyping	TAACTGAGTCAACCCTCCAAG
ida-1 Rv	ida-1 T-DNA genotyping	CGCTACACAAGAACTACTCGC
hsl2 LP	Genotype hsl2 T-DNA	CGTCTTGAGCTAGCCAACAAC
hsl2 RP	Genotype hsl2 T-DNA	GTCCAATCAAGTGGAGAAACG
hae RP	Genotype hae T-DNA	CACCTTCCTTCTCTCCATTCC
hae RP	Genotype hae T-DNA	GTTCGAGAAGTGACAAGCGAG
pIDAfw	Cloning of IDA promoter	TTGTTATTGCATCTTATTTCTATAGC
pIDArv	Cloning of IDA promoter	TTGGTAGTCAATGTTTTTTTTCTTC
pIDA-ERFBoxRv	Site-directed mutagenesis of ERF(-)	GTTTTCAAAGGTTTGAGTTTTTCTTCCTTTGTATTTTTCTATAGAAGTCC
pIDA-ERFBoxFw	Site-directed mutagenesis of ERF(-)	GGACTTCTATAGAAAAATACAAAGGAAGAAAAACTCAAACCTTTGAAAAC
5'Wbox_Fw	Site-directed mutagenesis of WRKY(-) box 1	CTGATTTTTCCCTCCAAGCTACTTTTTGTTCTCTC
5'Wbox_Rv	Site-directed mutagenesis of WRKY(-) box 1	AGGGAAAAATCAGTTATACACAATTTTACAACTTGACAAGTG
3'Wbox_Fw	Site-directed mutagenesis of WRKY(-) box 2	TCCCTTTTTCGTACTTGTACATATATGATGAAATCTTG
3'Wbox_Rv	Site-directed mutagenesis of WRKY(-) box 2	TACGAAAAAGGGAAGAAGAATAATTAATGGTTTTATAGG
Wbox296fw	Site-directed mutagenesis of WRKY(-) box 3	GCGG TTTTT AAAACAACGAGAAAAACTCAAACCTTTG
Wbox296rv	Site-directed mutagenesis of WRKY(-) box 3	TGTTTT AAAAA CCGCCTTCGACTTTTATTTTCCTTTG
Wbox108fw	Site-directed mutagenesis of WRKY(-) box 4	ACACAT AAAAA CATACATACACATTATTCATTTCATTCATAAGA
Wbox108rv	Site-directed mutagenesis of WRKY(-) box 4	GTATG TTTTT ATGTGTTATATTTATAACATGTGTGTGTG
UTRWbox_Fw	Site-directed mutagenesis of WRKY(-) box 5	GAAAAAAAACA TTTTT TACCAAAAGGGCGAATTCGACC
UTRWbox_Rv	Site-directed mutagenesis of WRKY(-) box 5	GGTA AAAAA TGTTTTTTTTCTTCTCTTTTTCTAATTTTTTCACTTCC
pIDL1_Fw	Cloning of IDL1 promoter	CCATGGGCCACATACGTATTC
pIDL1_Rv	Cloning of IDL1 promoter	ATAATGTTCGGAGAAAGAAGAAGAATAAG
pIDL2_Fw	Cloning of IDL2 promoter	GAAAGGTATGGGACTTAGACCAA
pIDL2_Rv	Cloning of IDL2 promoter	TGTTGAAGAAGAGAGGTTTTTTGTG
pIDL3_Fw	Cloning of IDL3 promoter	TCGTGTATGGGCCTTGTATG
pIDL3_Rv	Cloning of IDL3 promoter	TGGTGTAAATTGGGAGAGTGAA
pWRKY57fw	Cloning of WRKY57 promoter	ATTTTCTATGCGTTGTACCGG
pWRKY57rv	Cloning of WRKY57 promoter	GATGATTGATCGGCGAGAG
pWRKY60fw	Cloning of WRKY60 promoter	TCCGAGTTAGAAGTTTTGACAC
pWRKY60rv	Cloning of WRKY60 promoter	AAATTTAGGTTCACAGGAGCC
IDAfw_attb1	Cloning of IDA	GGGGACAAGTTTGTACAAAAAAGCAGGCTTAATGGCTCCGTGTCGTACG
IDArv_attb2	Cloning of IDA	GGGGACCACTTTGTACAAGAAAGCTGGGTATCAATGAGGAAGAGAGTTAACAAAAG
WRKY57fw_Attb1	Cloning of WRKY57	GGGGACAAGTTTGTACAAAAAAGCAGGCTTAATGAACGATCCTGATAATCCCG
WRKY57rv_Attb2	Cloning of WRKY57	GGGGACCACTTTGTACAAGAAAGCTGGGTATCAAGGGTTGCGCATAGTTT
WRKY57rv_NS_Attb2	Cloning of WRKY57 without stop codon	GGGGACCACTTTGTACAAGAAAGCTGGGTAAGGGTTGCGCATAGTTTGA
WRKY57rvNS_SRDX_Attb2	Cloning of WRKY57srdx	GGGGACCACTTTGTACAAGAAAGCTGGGTA TCAAGCGAAACCCAAACGGAGTTCTAGATCCAGATCGAG AGGGTTGCGCATAGTTTGA
WRKY60fw_Attb1	Cloning of WRKY60	GGGGACAAGTTTGTACAAAAAAGCAGGCTTAATGGACTATGATCCCAACACC
WRKY60rv_NS_Attb2	Cloning of WRKY60 without stop codon	GGGGACCACTTTGTACAAGAAAGCTGGGTATGTTCTTGAATGCTCTATCAATCTC
CerVen-H2B-Attb1_fw	Cloning of Venus-H2B	GGGGACAAGTTTGTACAAAAAAGCAGGCTTA ATGGTGAGCAAGGGCGA
CerVen-H2B-Attb2_rv	Cloning of Venus-H2B	GGGGACCACTTTGTACAAGAAAGCTGGGTA CTAGTTAATTAAAGAACTCGTAAACTTCGT
H2B-TdTom-Attb1_fw	Cloning of H2B-TdTomato	GGGGACAAGTTTGTACAAAAAAGCAGGCTTA ATGGCGAAGGCAGATAAGAA
H2B-TdTom-Attb2_rv	Cloning of H2B-TdTomato	GGGGACCACTTTGTACAAGAAAGCTGGGTA CTACTTGTACAGCTCGTCCA
IDAqPCRfw	qPCRs of IDA gene	CGTGTCGTACGATGATGGTTCTGC
IDAqPCRrv	qPCRs of IDA gene	TCTTGCAGCCGCTACACAAGAAC
IDL1qPCRfw	qPCRs of IDL1 gene	CAAAGGTCGTGTGTTCCATTCA
IDL1qPCRrv	qPCRs of IDL1 gene	TCATGGAAGGTCCCGAAGGT
IDL2qPCRfw	qPCRs of IDL2 gene	ACCACACAAGAAGCACAACGAC
IDL2qPCRrv	qPCRs of IDL2 gene	AACAGGGAAGTGACGTGGCAAG
IDL3qPCRfw	qPCRs of IDL3 gene	ATGGAGCAAGAACCACGAACGTC
IDL3qPCRrv	qPCRs of IDL3 gene	TGATCATGAGGTGGCGAAACGAC
GFPqPCRfw	qPCRs of GFP-tagged transgenes	AAGGGCGAGGAGCTGTTCA
GFPqPCRrv	qPCRs of GFP-tagged transgenes	CGCTGAACTTGTGGCCGTTT
WRKY57srdxFw	qPCRs of WRKY57srdx transgene	TCAGAGGAAGGCTTACTTGGTGAT
WRKY57srdxRv	qPCRs of WRKY57srdx transgene	ACGGAGTTCTAGATCCAGATCGAGA
CR-IDL2-A-F	construction of gRNA for IDL2-A	GGAGACGAAGAAACTAGGTTTTAGAGCTAGAAATAGCAAG
CR-IDL2-A-R	construction of gRNA for IDL2-A	TAGTTTCTTCGTCTCCTTCCAATCACTACTTCGACTCTA
CR-IDL2-B-F	construction of gRNA for IDL2-B	GGAACAGGGAAGTGACGGTTTTAGAGCTAGAAATAGCAAG
CR-IDL2-B-R	construction of gRNA for IDL2-B	GTCACTTCCCTGTTCCAGCCAATCACTACTTCGACTCTA
CR-IDL3-A-F	construction of gRNA for IDL3-A	TGTGTTGAAGACGTTCGGTTTTAGAGCTAGAAATAGCAAG
CR-IDL3-A-R	construction of gRNA for IDL3-A	GAACGTCTTCAACACAAGCCAATCACTACTTCGACTCTA
CR-IDL3-B-F	construction of gRNA for IDL3-B	TGATGGACATGATCATGGTTTTAGAGCTAGAAATAGCAAG
CR-IDL3-B-R	construction of gRNA for IDL3-B	ATGATCATGTCCATCATCACAATCACTACTTCGACTCTA
IDL2-2-CAPS-F	Genotyping idl2Cr plants (BmgBI)	TATCTCTCTCAATCTCCATCTGCCC
IDL2-2-CAPS-R	Genotyping idl2Cr plants (BmgBI)	TATCATGAGGATGATCGGCTCACAC
IDL3-CAPS-F	Genotyping idl3Cr plants (XmnI)	GCTGTCAACAATTCACAGCCTTCTC
IDL3-CAPS-R	Genotyping idl3Cr plants (XmnI)	CCTTCTATCCTCGGCTCTTGTACAC
