## SupplementalTableS2 for "ERF and WRKY transcription factors regulate *IDA* and abscission timing in Arabidopsis"

### Sheet: Sheet1
Supplemental Table S2. Transcription factor binding sites (TFBSs) predicted in the IDA promoter using the Binding Site Predition tool from PlantRegMap.
Family	TFBS Position	Predicted TFs
AP2	-25	AT5G17430, AT5G17430, AT5G17430, AT5G17430, AT5G17430, AT5G17430
AP2	-320	AT5G17430
AP2	-490	AT5G17430
AP2	-680	AT5G60120
AP2	-735	AT5G60120
AP2	-880	AT5G17430
AP2	-1115	AT2G28550
ARF	-1125	AT5G62000
ARF	-1120	AT1G59750
B3	-20	AT1G49480, AT1G49480, AT5G60130
B3	-245	AT5G60130
B3	-320	AT5G60130, AT5G60130
B3	-490	AT1G49480
B3	-805	AT1G28300, AT3G24650, AT1G28300, AT3G24650, AT3G26790, AT3G26790
B3	-1310	AT1G49480
BBR-BPC	-30	AT4G38910, AT2G01930, AT5G42520, AT2G01930, AT4G38910, AT4G38910, AT2G01930, AT2G01930, AT2G01930, AT4G38910
bHLH	-305	AT2G31220
bHLH	-815	AT4G21330
bHLH	-930	AT1G35460, AT2G42280, AT1G51140, AT2G42280, AT1G35460, AT1G51140, AT1G10120
bZIP	-465	AT3G30530
bZIP	-940	AT3G56850, AT1G49720
C2H2	-30	AT3G48430, AT1G14580
C2H2	-50	AT1G27730, AT5G04390
C2H2	-180	AT1G72050, AT1G72050, AT1G72050, AT1G72050, AT1G72050
C2H2	-205	AT5G04390
C2H2	-310	AT2G15740, AT5G22990
C2H2	-330	AT3G13810, AT5G03150, AT1G14580
C2H2	-425	AT5G22990
C2H2	-490	AT2G01940, AT3G13810, AT5G03150, AT3G50700, AT2G02080, AT5G66730, AT1G14580
C2H2	-1190	AT2G01940
C2H2	-1380	AT2G01940
C3H	-890	AT3G12130, AT5G63260
CPP	-565	AT3G22780, AT4G14770, AT4G14770, AT3G22760
Dof	-30	AT3G50410, AT5G02460, AT2G28810, AT4G38000, AT3G55370, AT3G55370, AT1G51700, AT5G66940, AT3G47500, AT5G62940, AT1G29160, AT4G38000, AT3G55370, AT1G69570
Dof	-320	AT5G66940, AT5G62940, AT3G55370, AT1G69570, AT3G55370
Dof	-490	AT3G50410, AT2G28810, AT5G02460, AT3G55370, AT1G51700, AT5G66940, AT1G69570
Dof	-890	AT1G47655, AT5G39660, AT3G55370, AT3G45610, AT2G46590, AT3G52440, AT5G62940, AT1G69570, AT1G64620, AT1G29160, AT4G21080, AT2G37590, AT1G51700, AT5G66940
Dof	-1070	AT3G50410, AT2G28810, AT5G02460, AT3G52440, AT5G60850, AT2G37590, AT2G46590
ERF	-170	AT4G27950, AT1G68550, AT5G18560, AT5G65130, AT1G43160, AT1G28370, AT1G53170, AT5G19790, AT4G18450, AT5G61600, AT3G20310, AT5G47220, AT5G25390, AT1G03800, AT1G12630, AT3G20310
ERF	-305	AT1G21910, AT4G28140, AT3G57600, AT4G36900, AT1G44830, AT5G67190, AT3G50260, AT3G20310, AT1G71450, AT1G75490, AT5G65130, AT2G35700, AT4G18450, AT1G46768, AT2G31230, AT4G16750, AT1G12630, AT1G36060, AT1G03800, AT5G61600, AT2G40220, AT4G06746, AT1G78080, AT1G19210, AT3G23220, AT5G47230, AT2G38340, AT1G28370, AT1G28160, AT1G68550, AT1G50640, AT5G47220, AT5G18560, AT5G65130, AT3G20310, AT2G23340, AT5…
ERF	-470	AT1G22810
ERF	-1220	AT1G74930, AT1G78080, AT4G06746
G2-like	-370	AT3G24120, AT2G20570
G2-like	-490	AT3G13040
G2-like	-775	AT2G01060
G2-like	-950	AT1G49560
G2-like	-1055	AT2G38300, AT2G40260
G2-like	-1225	AT3G46640
G2-like	-1240	AT1G49560, AT1G68670
GRAS	-20	AT2G01570, AT2G01570, AT2G01570
GRAS	-285	AT2G01570
GRAS	-330	AT2G01570
GRAS	-490	AT2G01570
HD-ZIP	-450	AT3G61150
HD-ZIP	-970	AT2G36610
LBD	-180	AT2G42430, AT2G45410, AT5G63090, AT2G45420
MICK-MADS	-20	AT2G45660, AT2G45660, AT2G45660, AT2G45660
MICK-MADS	-280	AT2G45660
MICK-MADS	-675	AT5G20240
MYB	-840	AT5G16600, AT1G16490
MYB	-1045	AT4G28110
MYB	-1110	AT3G49690
MYB	-1270	AT1G66370
NAC	-210	AT1G34180, AT3G18400, AT5G53950, AT2G46770, AT1G76420, AT3G12910, AT1G12260, AT4G36160, AT3G17730, AT1G79580, AT4G10350, AT5G62380, AT2G46770, AT5G13180, AT1G54330, AT2G43000, AT5G18270, AT5G13180, AT3G04060, AT5G18270, AT5G07680, AT5G07680, AT1G76420, AT3G10490, AT4G10350, AT1G79580, AT5G64060, AT5G62380, AT3G04060, AT1G34190
NAC	-430	AT4G17980
TCP	-215	AT3G47620, AT2G45680
Trihelix	-300	AT5G28300
Trihelix	-1250	AT5G28300
WOX	-70	AT2G17950
WOX	-1290	AT2G17950
WRKY	-300	AT5G22570, AT2G24570
WRKY	-430	AT2G44745, AT5G22570, AT2G25000, AT1G69310
WRKY	-905	AT2G47260, AT5G22570, AT5G56270, AT5G24110, AT2G40740, AT1G69310, AT3G56400, AT1G30650, AT4G26640, AT4G04450, AT5G07100, AT5G52830, AT2G23320, AT4G01250, AT1G29280, AT2G30590, AT2G30250, AT4G18170, AT4G31550, AT2G24570, AT4G01720, AT5G41570, AT5G46350, AT4G22070, AT1G62300
ZF-HD	-445	AT2G18350, AT5G65410, AT3G28920, AT5G39760
