## SupplementalTableS3 for "ERF and WRKY transcription factors regulate *IDA* and abscission timing in Arabidopsis"

### Sheet: Sheet1
Supplemental Table S3. Transcription factors identified in the Y1H screen against the IDA promoter.
Y1H Positive	AGI	Gene Name	Family
LacZ	AT5G57390	PLT5	AP2
LacZ	AT1G72570	AT1G72570	AP2
LacZ	AT3G61830	ARF18	ARF
LacZ	AT4G23980	ARF9	ARF
LacZ	AT1G04880	AT1G04880	ARID
LacZ	AT1G55650	AT1G55650	ARID
Both	AT3G13350	AT3G13350	ARID
LacZ	AT3G16857	ARR1	ARR
HIS3	AT4G14550	IAA14	AUX/IAA
LacZ	AT5G43700	ATAUX2-11	AUX/IAA
LacZ	AT1G05805	AT1G05805	BHLH
HIS3	AT1G12860	SCRM2	BHLH
HIS3	AT3G50330	HEC2	bHLH
HIS3	AT3G56980	BHLH039	BHLH
HIS3	AT5G15160	BHLH134/BNQ2	bHLH
HIS3	AT5G51790	AT5G51790	bHLH
LacZ	AT5G54680	ILR3	BHLH
HIS3	AT5G67060	HEC1	bHLH
LacZ	AT1G06850	AtbZIP52	bZIP
LacZ	AT1G43700	VIP1	BZIP
Both	AT1G59530	ATBZIP4	bZIP
LacZ	AT1G75390	AtbZIP44	bZIP
LacZ	AT2G36270	ABI5	BZIP
LacZ	AT2G42380	ATBZIP34	bZIP
LacZ	AT2G46270	GBF3	BZIP
LacZ	AT4G01120	GBF2	BZIP
LacZ	AT5G06960	OBF5	BZIP
HIS3	AT5G11260	HY5	BZIP
HIS3	AT1G73870	AT1G73870	C2C2-CO-LIKE
LacZ	AT1G51600	ZML2	C2C2-GATA
HIS3	AT3G24050	GATA1	C2C2-GATA
HIS3	AT5G66320	GATA5	C2C2-GATA
HIS3	AT1G04445	AT1G04445	C2H2
HIS3	AT1G04850	AT1G04850	C2H2
LacZ	AT1G68360	AT1G68360	C2H2
LacZ	AT1G68480	JAG	C2H2
LacZ	AT2G17180	DAZ1	C2H2
LacZ	AT2G28710	AT2G28710	C2H2
HIS3	AT2G29660	AT2G29660	C2H2
LacZ	AT2G42410	ATZFP11	C2H2
HIS3	AT2G45120	AT2G45120	C2H2
LacZ	AT3G46090	ZAT7	C2H2
HIS3	AT3G53820	AT3G53820	C2H2
LacZ	AT4G02670	AtIDD12	C2H2
HIS3	AT4G16845	VRN2	C2H2
LacZ	AT5G48890	LATE	C2H2
HIS3	AT5G63280	AT5G63280	C2H2
HIS3	AT2G33835	FES1	C3H
LacZ	AT3G06410	AT3G06410	C3H
Both	AT5G49200	AT5G49200	C3H
HIS3	AT1G67910	AT1G67910	CAMTA
HIS3	AT1G51060	HTA10	CCAAT
LacZ	AT3G53340	NF-YB10	CCAAT-HAP3
LacZ	AT3G16160	AT3G16160	CPP
LacZ	AT2G21060	ATCSP4/ATGRP2B	CSD
LacZ	AT3G20770	EIN3	EIL
LacZ	AT4G25480	CBF3/DREB1A	ERF
LacZ	AT5G51990	CBF4	ERF DREB-A1
LacZ	AT5G05410	DREB2A	ERF DREB-A2
HIS3	AT2G40340	AtERF48/DREB2C	ERF DREB-A2
Both	AT2G40220	ABI4	ERF DREB-A3
HIS3	AT1G12630	AT1G12630	ERF DREB-A4
HIS3	AT3G60490	AT3G60490	ERF DREB-A4
LacZ	AT5G52020	AT5G52020	ERF DREB-A4
LacZ	AT1G21910	DREB26	ERF DREB-A5
LacZ	AT5G65130	WIND4	ERF DREB-A6
LacZ	AT1G12980	DRN	ERF-B1
LacZ	AT1G50640	ERF3	ERF-B1
LacZ	AT3G15210	ATERF-4	ERF-B1
LacZ	AT5G44210	ERF9	ERF-B1
LacZ	AT1G03800	ATERF10	ERF-B1
LacZ	AT5G61590	AT5G61590	ERF-B3
HIS3	AT5G61600	ERF104	ERF-B3
LacZ	AT5G13330	Rap2.6L	ERF-B4
HIS3	AT5G61890	AT5G61890	ERF-B4
HIS3	AT5G07310	ERF115	ERF-B4
LacZ	AT1G71130	AT1G71130	ERF-B5
LacZ	AT5G19790	RAP2.11	ERF-B6
LacZ	AT5G25190	ESE3	ERF-B6
HIS3	AT2G27110	FRS3	FAR1
LacZ	AT3G59470	AT3G59470	FAR1
HIS3	AT3G20550	DDL	FHA
LacZ	AT3G12730	AT3G12730	G2-like
LacZ	AT1G66420	AT1G66420	GeBP
LacZ	AT2G01370	AT2G01370	GeBP
Both	AT2G36340	AT2G36340	GeBP
LacZ	AT4G00238	AT4G00238	GeBP
LacZ	AT4G00250	AT4G00250	GeBP
Both	AT4G00270	AT4G00270	GeBP
LacZ	AT4G00390	AT4G00390	GeBP
LacZ	AT4G01260	AT4G01260	GeBP
LacZ	AT4G00850	GIF3	GIF
HIS3	AT1G18335	AT1G18335	GNAT
LacZ	AT4G37580	COP3/HLS1/UNS2	GNAT
HIS3	AT5G15770	AtGNA1	GNAT
HIS3	AT2G29060	AT2G29060	GRAS
LacZ	AT2G06200	AtGRF6	GRF
LacZ	AT1G05230	HDG2	HB
LacZ	AT2G17950	WUS	HB
LacZ	AT4G03250	AT4G03250	HB
LacZ	AT4G04890	PDF2	HB
HIS3	AT5G02030	BLH9/BLR/HB-6/LSN/PNY/RPL/VAN	HB
LacZ	AT5G52170	HDG7	HB
LacZ	AT1G20693	HMG BETA 1/HMGB2/NFD2	HMG
HIS3	AT2G34450	AT2G34450	HMG
HIS3	AT1G32330	ATHSFA1D	HSF
LacZ	AT5G61850	LFY	LFY
Both	AT1G16530	LBD3	LOB/AS2
HIS3	AT5G67420	LBD37	LOB/AS2
LacZ	AT1G65620	AS2	LOB/AS2
HIS3	AT2G45420	LBD18	LOB/AS2
LacZ	AT3G26620	LBD23	LOB/AS2
HIS3	AT3G58190	ASL16/LBD29	LOB/AS2
HIS3	AT5G06080	LBD33	LOB/AS2
HIS3	AT2G45650	AGL6/RSB1	MADS
HIS3	AT5G06500	AGL96	MADS
HIS3	AT5G13790	AGL15	MADS
HIS3	AT5G49490	AGL83	MADS
HIS3	AT5G62165	AGL42FYF	MADS
HIS3	AT1G15340	MBD10	MBD
HIS3	AT4G22745	MBD1	MBD
LacZ	AT1G62120	AT1G62120	mTERF
HIS3	AT5G07900	AT5G07900	mTERF
LacZ	AT1G14350	FLP	MYB
HIS3	AT1G16490	ATMYB58	MYB
LacZ	AT1G25340	AtMYB116	MYB
LacZ	AT1G56650	ATMYB75/PAP1/SIAA1	MYB
LacZ	AT2G02820	AtMYB88	MYB
LacZ	AT2G23290	AtMYB70	MYB
HIS3	AT4G09460	AtMYB6	MYB
HIS3	AT4G34990	AtMYB32	MYB
LacZ	AT4G37260	MYB73	MYB
LacZ	AT5G58850	ATMYB119	MYB
HIS3	AT5G62320	ATMYB99/ATMYBCU15	MYB
HIS3	AT1G15720	TRFL5	MYB-related
HIS3	AT2G30420	ETC2	MYB-related
HIS3	AT4G39250	ATRL1/RSM2	MYB-related
LacZ	AT5G54930	AT5G54930	NA
HIS3	AT1G02210	AT1G02210	NAC
HIS3	AT1G02250	NAC005	NAC
HIS3	AT1G60280	ANAC23	NAC
LacZ	AT1G76420	CUC3	NAC
HIS3	AT1G77450	anac032	NAC
LacZ	AT2G24430	ANAC038/ANAC039	NAC
LacZ	AT2G27300	ANAC040	NAC
LacZ	AT3G03200	anac045	NAC
HIS3	AT3G04070	anac047	NAC
LacZ	AT3G04420	NAC048	NAC
LacZ	AT3G10500	anac053	NAC
LacZ	AT3G18400	NAC058	NAC
LacZ	AT5G39610	ANAC092/ATNAC2/ATNAC6/ORE1	NAC
LacZ	AT5G39820	NAC094	NAC
HIS3	AT5G62380	VND6	NAC
LacZ	AT3G12977	AT3G12977	NAC/NAM
HIS3	AT1G18760	AT1G18760	ND
HIS3	AT2G35910	AT2G35910	ND
HIS3	AT1G24190	ATSIN3/SNL3	Orphans
HIS3	AT2G42040	AT2G42040	Orphans
HIS3	AT2G46670	AT2G46670	Orphans/C2C2-CO-like
HIS3	AT5G15020	SNL2	Orphans
HIS3	AT2G39830	DAR2/LRD3	Orphans/LIM
LacZ	AT5G66630	DAR5	Orphans/LIM
LacZ	AT2G37520	AT2G37520	PHD
Both	AT3G53680	AT3G53680	PHD
Both	AT1G43000	AT1G43000	PLATZ
LacZ	AT2G12646	AT2G12646	PLATZ
LacZ	AT3G60670	AT3G60670	PLATZ
LacZ	AT3G11580	AT3G11580	RAV
HIS3	AT3G18960	AT3G18960	RAV
LacZ	AT3G61970	NGA2	RAV
LacZ	AT4G31610	ATREM1	RAV
LacZ	AT4G31615	AT4G31615	RAV
HIS3	AT4G31660	AT4G31660	RAV
LacZ	AT4G33280	AT4G33280	RAV
LacZ	AT5G09780	AT5G09780	RAV
LacZ	AT5G60142	AT5G60142	RAV
LacZ	AT3G25730	EDF3	RAV
HIS3	AT2G23380	CLF/ICU1/SDG1/SET1	SET/PG
HIS3	AT2G02090	CHA19/ETL1	SNF2
HIS3	AT5G66750	ATDDM1/CHA1/CHR1/SOM1/SOM4	SNF2
LacZ	AT3G01890	AT3G01890	SWI/SNF-BAF60
HIS3	AT4G34290	AT4G34290	SWI/SNF-BAF60
LacZ	AT5G14170	BAF60/CHC1	SWI/SNF-BAF60
HIS3	AT3G13682	LDL2	SWI/SNF-SWI3
LacZ	AT5G67480	ATBT4	TAZ
HIS3	AT1G05690	BT3	TRAF/TAZ
LacZ	AT1G54060	ASIL1	TRIHELIX
HIS3	AT1G76870	AT1G76870	TRIHELIX
LacZ	AT1G76880	AT1G76880	TRIHELIX
LacZ	AT2G44730	AT2G44730	TRIHELIX
LacZ	AT3G11100	AT3G11100	TRIHELIX
LacZ	AT5G05550	AT5G05550	TRIHELIX
LacZ	AT2G47900	AtTLP3	TUB
LacZ	AT1G64000	ATWRKY56	WRKY
LacZ	AT1G69310	WRKY57	WRKY
HIS3	AT2G25000	ATWRKY60	WRKY
Both	AT2G37260	ATWRKY44/DSL1/TTG2	WRKY
LacZ	AT2G46130	ATWRKY43	WRKY
LacZ	AT3G04670	ATWRKY39	WRKY
HIS3	AT4G01720	AtWRKY47	WRKY
HIS3	AT4G11070	AtWRKY41	WRKY
LacZ	AT4G31550	WRKY11	WRKY
LacZ	AT4G39410	ATWRKY13	WRKY
LacZ	AT5G07100	WRKY26	WRKY
LacZ	AT5G46350	ATWRKY8	WRKY
HIS3	AT4G14225	AT4G14225	zf-AN1
HIS3	AT4G22820	AT4G22820	zf-AN1
LacZ	AT1G14687	AtHB32/ZHD14	zf-HD
HIS3	AT2G02540	ATHB21	ZF-HD
HIS3	AT4G32570	TIFY8	ZIM
HIS3	AT1G74950	JAZ2/TIFY10B	ZIM
